# *Enterobacter* sp. SA187-induced coordinated regulation of high-affinity nitrate transporters and ethylene signaling enhances nitrogen content and plant growth under low nitrate

**DOI:** 10.1101/2025.06.23.660384

**Authors:** Amina Ilyas, Caroline Mauve, Berengere Decouard, Jose Caius, Christine Paysant-Leroux, Michael Hodges, Axel de Zelicourt

## Abstract

- Sustainable crop production demands solutions to reduce the overuse of synthetic nitrogen fertilizers, and plant-growth-promoting bacteria offer a promising strategy by enhancing nutrients acquisition. This study investigated ability of a non-diazotrophic bacterium, *Enterobacter* sp. SA187 (SA187), in enhancing Arabidopsis growth under low nitrate conditions and the underlying mechanisms.
- Arabidopsis seedlings were grown under different nitrate concentrations with or without SA187 inoculation. Growth traits were quantified alongside shoot and root nitrate and total nitrogen contents, and C:N ratios. Transcriptomic profiling (RNA-seq) and qRT-PCR were used to assess modified gene expression. Functional validation was conducted using ethylene-insensitive (*ein2-1*) and high-affinity nitrate transporter (HATS) mutants (*nrt2.5, nrt2.6*).
- SA187 significantly enhanced fresh weight, primary root length, and lateral root density under low nitrate, with benefits increasing as nitrate availability decreased. SA187 improved nitrate accumulation and shoot nitrogen allocation, reducing shoot C:N ratios. SA187 regulated expression of HATS and hormone-responsive genes. The growth-promoting effects were abolished in *ein2-1, nrt2.5,* and *nrt2.6* mutants, and SA187-induced regulation of *NRT2.5* occurred downstream of ethylene signaling, while *NRT2.6* was partly ethylene-independent.
- SA187 promotes growth under low nitrate possibly through ethylene-mediated and HATS-dependent reprogramming of nitrate accumulation and nitrogen allocation, supporting its use as a microbial solution for low-input agriculture.
