## Supplementary material for "*Enterobacter* sp. SA187-induced coordinated regulation of high-affinity nitrate transporters and ethylene signaling enhances nitrogen content and plant growth under low nitrate": Table S1

### Sheet: Sheet1
Gene	Identifier	Direction	Primer Sequence (5'-3')	Reference
Actin2	AT3G18780	F	TCCCTCAGCACATTCCAGCAGAT
		R	AACGATTCCTGGACCTGCCTCATC
YSL8	AT4G24120	F	ATCGGAAAATCGTCGAGAGA
		R	AGGTCTCATCCCAGTCATGG
AtNRT2.1	AT1G08090	F	AAAGACAAATTCGGAAAGATTCTG	Mantelin et al 2005
		R	AAGTACTCGGCGATAACATTATCA
AtNRT2.2	AT1G08100	F	CCAAAGACAAATTCGGAAAGATTC	Mantelin et al 2005
		R	AAGTACTCGGCGATAACATTGTCT
AtNRT2.3	AT5G60780	F	TAAAGACAAATTCTCCAAGGTTTTC	Mantelin et al 2005
		R	AAATATCCGGAGATAACGTTGTTG
AtNRT2.4	AT5G60770	F	TTACTAAAGACAAGTTCTCAAAGG	Mantelin et al 2005
		R	AAGTACTCAGCGATGACGTTATCG
AtNRT2.5	AT1G12940	F	CTTGTTCGGTCAGGATCTTCCT	Mantelin et al 2005
		R	GTTATCCATCCCCTATAGTTTTTG
AtNRT2.6	AT3G45060	F	TGTTCTTGAGGCCATCACAAG	Mantelin et al 2005
		R	CTTCGTGTAGTCCTAAGCTCT
AtNRT2.7	AT5G14570	F	GTAACAGAAAAACTCGAACCAG	Mantelin et al 2005
		R	GATCTCGACGAAACTGGAACG
Mantelin, S., & Touraine, B. (2004). Plant growth‐promoting bacteria and nitrate availability: impacts on root development and nitrate uptake. Journal of experimental Botany, 55(394), 27-34.
